# Migratory hoverflies orientate north during spring migration

**DOI:** 10.1101/2022.08.08.503145

**Authors:** Will L. S. Hawkes, Scarlett T. Weston, Holly Cook, Toby Doyle, Richard Massy, Eva Jimenez Guri, Rex E. Wotton Jimenez, Karl R. Wotton

## Abstract

Migratory hoverflies are long-range migrants that, in the northern hemisphere, move seasonally to higher latitudes in the spring and lower latitudes in the autumn. The preferred migratory direction of hoverflies in the autumn has been the subject of radar and flight simulator studies while spring migration has proved to be more difficult to characterise due to a lack of ground observations. Consequently, the preferred migratory direction during spring has only been inferred from entomological radar studies and patterns of local abundance and currently lacks ground confirmation. Here, during a springtime arrival of migratory insects onto the Isles of Scilly and mainland Cornwall, UK, we provide ground proof that spring hoverfly migrants have an innate northward preference. Captured migratory hoverflies displayed northward vanishing bearings when released under sunny conditions under both favourable wind and zero-wind conditions. In addition, and unlike autumn migrants, spring individuals were also able to orientate when the sun was obscured. Analysis of winds suggests an origin for insects arriving on the Isles of Scilly in from western France. These findings of spring migration routes and preferred migration directions are likely to extend to the diverse set of insects found within the western European migratory assemblage.
