## Supplementary material for "Migratory hoverflies orientate north during spring migration": FileS1_vanishing bearings data

### Sheet: Sheet1
Date	Time	Wind heading	Beaufort scale	Windspeed m/s	Temperature	Cloud cover	Sun visible	Species	Sex	Heading	Time to leave
16.6.22	900	90	3	4.7	16 (from forecast)	0	y	Syrphus vitripennis	M	340
	1625	134	3	4.4	18 (from forecast)	6	y	Episyrphus balteatus	M	335
	1629	134	3	4.4	18 (from forecast)	6	y	Episyrphus balteatus	M	63
	1630	134	3	4.4	18 (from forecast)	6	Slightly obscured	Syrphus vitripennis	F	340
17.6.22	915	180	3	6.1	18 (from forecast)	8	Just visible	Syrphus vitripennis	M	330
	1600	238	3	1.9	18 (from forecast)	8	N	Episyrphus balteatus	M	250
	1602	238	3	1.9	18 (from forecast)	8	N	Syrphus vitripennis	M	47
	1603	238	3	1.9	18 (from forecast)	8	N	Syrphus vitripennis	M	26
	1604	238	3	1.9	18 (from forecast)	8	N	Syrphus vitripennis	M	349
	1605	238	3	1.9	18 (from forecast)	8	N	Syrphus vitripennis	M	76
	1605	238	3	1.9	18 (from forecast)	8	N	Syrphus vitripennis	M	46
	1606	238	3	1.9	18 (from forecast)	8	N	Syrphus vitripennis	M	349
	1607	238	3	1.9	18 (from forecast)	8	N	Syrphus vitripennis	M	27
	1608	238	3	1.9	18 (from forecast)	8	N	Syrphus vitripennis	M	44
	1609	238	3	1.9	18 (from forecast)	8	N	Syrphus vitripennis	F	149	Escaped v quickly
	1611	238	3	1.9	18 (from forecast)	8	N	Syrphus vitripennis	F	33
	1612	238	3	1.9	18 (from forecast)	8	N	Syrphus vitripennis	M	356
	1613	238	3	1.9	18 (from forecast)	8	N	Syrphus vitripennis	M	66
	1614	238	3	1.9	18 (from forecast)	8	N	Syrphus vitripennis	M	41
	1615	238	3	1.9	18 (from forecast)	8	N	Episyrphus balteatus	M	104
	1616	238	3	1.9	18 (from forecast)	8	N	Episyrphus balteatus	M	65
	1617	238	3	1.9	18 (from forecast)	8	N	Episyrphus balteatus	F	23
	1618	238	3	1.9	18 (from forecast)	8	N	Episyrphus balteatus	F	331
	1638	238	3	1.9	18 (from forecast)	8	N	Syrphus vitripennis	M	31	Escaped v quickly
	1639	238	3	1.9	18 (from forecast)	8	N	Episyrphus balteatus	M	151
	1640	238	3	1.9	18 (from forecast)	8	N	Episyrphus balteatus	F	60
	1641	238	3	1.9	18 (from forecast)	8	N	Episyrphus balteatus	M	343
	1642	238	3	1.9	18 (from forecast)	8	N	Episyrphus balteatus	F	45
	1643	238	3	1.9	18 (from forecast)	8	N	Episyrphus balteatus	F	39
20.6.21	1308	n/a	0	0	27 (in sun)	0	Y	Eristalis tenax	M	26	2
	1310	n/a	0	0	27 (in sun)	0	Y	Scaeva pyrastris	M	67	1
	1311	n/a	0	0	27 (in sun)	0	Y	Syrphus vitripennis	M	34	0
	1315	n/a	0	0	27 (in sun)	0	Y	Syrphus vitripennis	F	308	5
	1317	160	3	1.9	27 (in sun)	0	Y	Syrphus vitripennis	M	323	1
	1318	160	3	1.9	27 (in sun)	0	Y	Syrphus vitripennis	F	158	2
	1322	160	3	1.9	27 (in sun)	0	Y	Episyrphus balteatus	M	289	5
	1323	160	3	1.9	27 (in sun)	0	Y	Syrphus vitripennis	F	330	1
	1324	160	3	1.9	27 (in sun)	0	Y	Syrphus vitripennis	F	353	2
	1325	160	3	1.9	27 (in sun)	0	Y	Syrphus vitripennis	F	276	4
	1326	160	3	1.9	27 (in sun)	0	Y	Syrphus vitripennis	F	224	2
	1345	160	3	1.9	27 (in sun)	0	Y	Syrphus vitripennis	F	320	6
	1346	n/a	0	0	27 (in sun)	0	Y	Syrphus vitripennis	F	0	1
	1347	n/a	0	0	27 (in sun)	0	Y	Syrphus vitripennis	M	9	3
	1349	n/a	0	0	27 (in sun)	0	Y	Syrphus vitripennis	F	123	1
	1350	n/a	0	0	27 (in sun)	0	Y	Syrphus vitripennis	F	350	1
	1351	n/a	0	0	27 (in sun)	0	Y	Syrphus vitripennis	M	44	2
	1351	n/a	0	0	27 (in sun)	0	Y	Syrphus vitripennis	M	347	1
	1352	n/a	0	0	27 (in sun)	0	Y	Syrphus vitripennis	F	0	1
	1353	n/a		0	27 (in sun)	0	Y	Syrphus vitripennis	F	330	1
21/06/2022 Penryn cricket pitch. Karl & Eva. Wind blowing to N 0-1.5 m/s tried to fly in lulls	1115	n/a		0	18 (from BBC!)	0	Y	Scaeva pyrastris	F	35	3
	1117	n/a		0	18 (from BBC!)	0	Y	Syrphus vitripennis	M	19	2
	1119	n/a		0	18 (from BBC!)	0	Y	Eristalis tenax	M	10	2
	1120	n/a		0	18 (from BBC!)	0	Y	scaeva pyrastris	M	17	2
	1126	n/a		0	18 (from BBC!)	0	Y	syrphys ribesii	F	220	2
	1127	n/a		0	18 (from BBC!)	0	Y	Scaeva pyrastris	F	0	3
	1130	n/a		0	18 (from BBC!)	0	Y	Syrphus vitripennis	M	250	0.5
	1133	n/a		0	18 (from BBC!)	0	Y	syrphys ribesii	F	60	3
	1135	n/a		0	18 (from BBC!)	0	Y	Syrphus vitripennis	F	41	5
	1137	n/a		0	18 (from BBC!)	0	Y	Syrphus vitripennis	M	110	2
	1140	n/a		0	18 (from BBC!)	0	Y	Syrphus vitripennis	F	30	2
21/06/2022 The Beacon. Karl & Rex. Wind blowing to E 1.5 m/s	1523	270		1.5	24 (in sun)	0	y	Syrphus vitripennis	F	10
	1525	270		1.5	24 (in sun)	0	y	Syrphus vitripennis	F	355
	1532	270		1.5	24 (in sun)	0	y	Syrphus vitripennis	F	60
	1543	270		1.5	24 (in sun)	0	y	Syrphus vitripennis	F	40
	1547	270		1.5	24 (in sun)	0	y	Syrphus vitripennis	F	5
	1551	270		1.5	24 (in sun)	0	y	Syrphus vitripennis	M	300
